# AP-1 mediated chromatin changes govern alveolar type 2 cell transition in lung injury-repair

**DOI:** 10.1101/2025.10.25.684549

**Authors:** Anne M Lynch, Tala Noun, Sujuan Yang, Tieling Zhou, Scott E Evans, Humam Kadara, Jichao Chen

**Affiliations:** Department of Pulmonary Medicine, the University of Texas MD Anderson Cancer Center, Houston, Texas 77030, USA; Graduate Program in Developmental Biology, Baylor College of Medicine, Houston, TX, USA; Department of Translational Molecular Pathology, The University of Texas MD Anderson Cancer Center, Houston, TX, USA; The University of Texas MD Anderson Cancer Center UTHealth Houston Graduate School of Biomedical Sciences, Houston, TX, USA; Department of Pediatrics, Perinatal Institute Division of Pulmonary Biology, University of Cincinnati and Cincinnati Children’s Hospital Medical Center, Cincinnati, OH 45229, USA

**Keywords:** Lung injury-repair, transitional AT2 cells, AP-1, epigenomics

## Abstract

Facultative stem cells including lung alveolar type 2 (AT2) cells must toggle between unipotent specialization at baseline and multipotent plasticity during injury-repair. The underlying molecular switches and epigenetic changes remain unclear yet dictate regenerative versus pathological outcomes. Using multiomics and mouse genetics, we show that AP-1 members FOS, FOSB, and JUNB promote an injury-induced transitional AT2 cell state and associated chromatin landscape. Joint transcriptomic-epigenomic profiling and immunostaining distinguish CLDN4+ AT2 cells as a KRT8^high^ subset with open chromatin highly enriched for AP-1 motifs. JUNB and FOSB accumulate in these cells upon viral injury and, along with constitutive FOS, are required for CLDN4 induction, AT2 cell dispersion, and senescence signaling toward fibroblasts, while impacting region-specific alveolar type 1 (AT1) differentiation. AP-1 activation also occurs in mouse AT2 cells expressing oncogenic Kras and transitional cells in human lung tissues with premalignant or adenocarcinoma lesions. Our work refines AT2 transitional states and reveals a gene regulatory logic shared by tissue repair and tumorigenesis.

**SIGNIFICANCE STATEMENT:** Facultative stem cells balance between their resting mode and regenerative mode. In the lung, alveolar type 2 (AT2) cells produce surfactants at baseline and, upon injury, activate to self-renew and differentiate into alveolar type 1 (AT1) cells. Such activation, observed in acute lung injury, fibrosis, and tumorigenesis, proceeds through a high-KRT8 transitional phase. Using multiomic profiling and mouse genetics, we identify activator protein-1 (AP-1) transcription factors as central regulators of a CLDN4⁺ transitional substate, promoting AT2 cell dispersion, fibroblast signaling, and region-specific AT1 differentiation. AP-1 activation is conserved during oncogenic transformation in both mouse and human lungs. These findings refine our understanding of AT2 cell fate transition and chromatin dynamics, and reinforce a molecular connection between alveolar repair and tumorigenesis.
