## Supplemental Table 3 for "AP-1 mediated chromatin changes govern alveolar type 2 cell transition in lung injury-repair"

### Sheet: %AT2cells AP-1+
		wt PBS		wt SeV		mut PBS		mut SeV
mouse	replicate	% AT2 cells FOSB+	% AT2 cells JUNB+	% AT2 cells FOSB+	% AT2 cells JUNB+	% AT2 cells FOSB+	% AT2 cells JUNB+	% AT2 cells FOSB+	% AT2 cells JUNB+
1	1	1.37457	0.900901	10.2222	9.44444	1.21457	0	0.364964	0
1	2	3.50877	0	13.2022	4.87805	0	0.46729	0.314465	0.675676
1	3	1.05263	0	8.1761	10.0719	2.57732	0	0.58309	0
2	1	3.06122	2.40964	14.4487	9.94475	0.738007	0.412371	0	0.536193
2	2	4.28016	0	11.3333	15.7635	1.32013	0	0	1.46628
2	3	3.43511	0	7.01107	10.1266	1.1976	0.581395	0.289855	0.662252
3	1	3.97351	0	6.72646	16.1765	0.487329	0.534759	0.689655	0.205339
3	2	14.4231	0	10.2679	5.55556	0.398936	0.245902	2.09974	0.634921
3	3	4.30108	0	8.60215	3.05344	0.385109	0.240577	1.44404	0.223214

### Sheet: %AP-1+ AT2 cells transitioning
Condition	FOSB+ AT2 cells (GFP+/FOSB+)	FOSB+ AT2 cells transitioning (GFP+/FOSB+/LAMP3-)	FOSB+ AT2 cells not transitioning (GFP+/FOSB+/LAMP3+)	JUNB+ AT2 cells (GFP+/FOSB+)	JUNB+ AT2 cells transitioning (GFP+/JUNB+/LAMP3-)	JUN+ AT2 cells not transitioning (GFP+/JUNB+/LAMP3+)
wt PBS	4	0	4	1	1	0
wt PBS	8	1	7	0	0	0
wt PBS	3	1	2	0	0	0
wt PBS	6	1	5	4	2	2
wt PBS	11	6	5	0	0	0
wt PBS	9	3	6	0	0	0
wt PBS	6	3	3	0	0	0
wt PBS	30	8	22	0	0	0
wt PBS	8	1	7	0	0	0
WT SeV	23	14	9	17	5	12
WT SeV	47	24	23	8	2	6
WT SeV	13	5	8	14	6	8
WT SeV	38	4	34	18	10	8
WT SeV	17	6	11	32	7	25
WT SeV	19	10	9	24	6	18
WT SeV	15	6	9	33	3	30
WT SeV	23	10	13	15	8	7
WT SeV	32	13	19	8	5	3
total	312	116	196	174	55	119
%		37.1795	62.8205		31.6092	68.3908

### Sheet: FOSB-PBSctrl-WT
mouse	replicate	AT2 cells (GFP+)	FOSB+ AT2 cells (GFP+/FOSB+)	FOSB+ AT2 cells transitioning (GFP+/FOSB+/LAMP3-)	FOSB+ AT2 cells not transitioning (GFP+/FOSB+/LAMP3+)	% AT2 cells FOSB+
1	1	291	4	0	4	1.37457
1	2	228	8	1	7	3.50877
1	3	285	3	1	2	1.05263
2	1	196	6	1	5	3.06122
2	2	257	11	6	5	4.28016
2	3	262	9	3	6	3.43511
3	1	151	6	3	3	3.97351
3	2	208	30	8	22	14.4231
3	3	186	8	1	7	4.30108

### Sheet: JUNB-PBSctrl-WT
mouse	replicate	AT2 cells (GFP+)	JUNB+ AT2 cells (GFP+/FOSB+)	JUNB+ AT2 cells transitioning (GFP+/JUNB+/LAMP3-)	JUN+ AT2 cells not transitioning (GFP+/JUNB+/LAMP3+)	% AT2 cells JUNB+
1	1	111	1	1	0	0.900901
1	2	131	0	0	0	0
1	3	107	0	0	0	0
2	1	166	4	2	2	2.40964
2	2	192	0	0	0	0
2	3	243	0	0	0	0
3	1	195	0	0	0	0
3	2	205	0	0	0	0
3	3	214	0	0	0	0

### Sheet: FOSB-2wkSeV-WT
mouse	replicate	AT2 cells (GFP+)	FOSB+ AT2 cells (GFP+/FOSB+)	FOSB+ AT2 cells transitioning (GFP+/FOSB+/LAMP3-)	FOSB+ AT2 cells not transitioning (GFP+/FOSB+/LAMP3+)	% AT2 cells FOSB+
1	1	225	23	14	9	10.2222
1	2	356	47	24	23	13.2022
1	3	159	13	5	8	8.1761
2	1	263	38	4	34	14.4487
2	2	150	17	6	11	11.3333
2	3	271	19	10	9	7.01107
3	1	223	15	6	9	6.72646
3	2	224	23	10	13	10.2679
3	3	372	32	13	19	8.60215

### Sheet: JUNB-2wkSeV-WT
mouse	replicate	AT2 cells (GFP+)	JUNB+ AT2 cells (GFP+/FOSB+)	JUNB+ AT2 cells transitioning (GFP+/JUNB+/LAMP3-)	JUNB+ AT2 cells not transitioning (GFP+/JUNB+/LAMP3+)	% AT2 cells JUNB+
1	1	180	17	5	12	9.44444
1	2	164	8	2	6	4.87805
1	3	139	14	6	8	10.0719
2	1	181	18	10	8	9.94475
2	2	203	32	7	25	15.7635
2	3	237	24	6	18	10.1266
3	1	204	33	3	30	16.1765
3	2	270	15	8	7	5.55556
3	3	262	8	5	3	3.05344

### Sheet: FOSB-PBSctrl-mut
mouse	replicate	AT2 cells (GFP+)	FOSB+ AT2 cells (GFP+/FOSB+)	FOSB+ AT2 cells transitioning (GFP+/FOSB+/LAMP3-)	FOSB+ AT2 cells not transitioning (GFP+/FOSB+/LAMP3+)	% AT2 cells FOSB+
1	1	247	3	1	2	1.21457
1	2	154	0	0	0	0
1	3	194	5	1	4	2.57732
2	1	271	2	0	2	0.738007
2	2	303	4	0	4	1.32013
2	3	334	4	0	4	1.1976
3	1	1026	5	3	2	0.487329
3	2	752	3	2	1	0.398936
3	3	779	3	0	3	0.385109

### Sheet: JUNB-PBSctrl-mut
mouse	replicate	AT2 cells (GFP+)	JUNB+ AT2 cells (GFP+/FOSB+)	JUNB+ AT2 cells transitioning (GFP+/JUNB+/LAMP3-)	JUNB+ AT2 cells not transitioning (GFP+/JUNB+/LAMP3+)	% AT2 cells JUNB+
1	1	136	0	0	0	0
1	2	214	1	1	0	0.46729
1	3	144	0	0	0	0
2	1	485	2	1	1	0.412371
2	2	350	0	0	0	0
2	3	516	3	0	3	0.581395
3	1	1122	6	1	5	0.534759
3	2	1220	3	1	2	0.245902
3	3	1247	3	0	3	0.240577

### Sheet: FOSB-2wkSeV-mut
mouse	replicate	AT2 cells (GFP+)	FOSB+ AT2 cells (GFP+/FOSB+)	FOSB+ AT2 cells transitioning (GFP+/FOSB+/LAMP3-)	FOSB+ AT2 cells not transitioning (GFP+/FOSB+/LAMP3+)	% AT2 cells FOSB+
1	1	274	1	1	0	0.364964
1	2	318	1	0	1	0.314465
1	3	343	2	0	2	0.58309
2	1	311	0	0	0	0
2	2	387	0	0	0	0
2	3	345	1	1	0	0.289855
3	1	435	3	0	3	0.689655
3	2	381	8	2	6	2.09974
3	3	277	4	2	2	1.44404

### Sheet: JUNB-2wkSeV-mut
mouse	replicate	AT2 cells (GFP+)	JUNB+ AT2 cells (GFP+/FOSB+)	JUNB+ AT2 cells transitioning (GFP+/JUNB+/LAMP3-)	JUNB+ AT2 cells not transitioning (GFP+/JUNB+/LAMP3+)	% AT2 cells JUNB+
1	1	274	0	0	0	0
1	2	296	2	0	2	0.675676
1	3	259	0	0	0	0
2	1	373	2	0	2	0.536193
2	2	341	5	0	5	1.46628
2	3	151	1	0	1	0.662252
3	1	487	1	0	1	0.205339
3	2	630	4	0	4	0.634921
3	3	448	1	0	1	0.223214
