## Supplemental Table 4 for "AP-1 mediated chromatin changes govern alveolar type 2 cell transition in lung injury-repair"

### Sheet: AT2 cell neighbor analysis
# AT2 cells with >5 neighbors
mouse	replicate	PBSctrl-WT	PBSctrl-mut	2wkSeV-WT	2wkSeV-mut
1	1	0	7	263	586
1	2	2	20	325	423
1	3	3	0	209	725
2	1	0	0	148	788
2	2	0	81	287	312
2	3	0	39	358	509
3	1	54	13	66	615
3	2	24	25	482	732
3	3	43	0	19	347

### Sheet: PBSctrl-WT
Neighbors	PBSctrl-AL87-gfp-lamp3-nkx-1	PBSctrl-AL87-gfp-lamp3-nkx-2	PBSctrl-AL87-gfp-lamp3-nkx-3	PBSctrl-AL88-gfp-lamp3-nkx-1	PBSctrl-AL88-gfp-lamp3-nkx-2	PBSctrl-AL88-gfp-lamp3-nkx-3	Values-PBSctrl-AL86-gfp-cldn4-lamp3-1	Values-PBSctrl-AL86-gfp-cldn4-lamp3-2	Values-PBSctrl-AL86-gfp-cldn4-lamp3-3
0	0	0	0	0	0	0	0	0	0
1	50	84	73	84	82	82	58	67	56
2	21	55	52	49	81	67	89	93	93
3	8	30	24	32	47	26	110	95	103
4	11	14	14	7	14	8	88	69	59
5	4	4	4	2	7	4	45	45	45
6	0	2	2	0	0	0	22	14	24
7	0	0	1	0	0	0	16	5	17
8	0	0	0	0	0	0	8	3	1
9	0	0	0	0	0	0	3	2	1
10	0	0	0	0	0	0	2	0	0
11	0	0	0	0	0	0	2	0	0
12	0	0	0	0	0	0	1	0	0
total 5 neighbors or more	0	2	3	0	0	0	54	24	43

### Sheet: PBSctrl-mut
Neighbors	Values_PBSctrl-AL128-gfp-fosb-lamp3-1	Values_PBSctrl-AL128-gfp-fosb-lamp3-2	Values_PBSctrl-AL128-gfp-fosb-lamp3-2	Values_PBSctrl-tambaseline-gfp-	Values_PBSctrl-tambaseline-gfp-
0	0	0	0	0	0	0	0	0
1	55	35	68	49	32	34	74	74
2	60	49	38	55	55	42	60	61
3	44	37	10	73	54	17	62	28
4	30	30	3	73	61	9	37	9
5	20	17	2	44	43	15	26
6	6	13	0	42	23	11	16
7	1	5	0	27	8	2	5
8	0	2	0	12	8		4
9				7	1		2
10				7			1
11				1			1
12				0
13				4
14				0
15				1
				1
				1
total above 5 neighbors	7	20	0	81	39	13	25	0

### Sheet: 2wkSeV-WT
Neighbors	2wksev_AL86-gfp-cldn4-lamp3-1	2wksev_AL86-gfp-cldn4-lamp3-2	2wksev_AL86-gfp-cldn4-lamp3-3	2wksev_AL86-gfp-hops-lamp3-1	2wksev_AL86-gfp-hops-lamp3-2	2wksev_AL86-gfp-hops-lamp3-3	2wksev_B693-lamp3-tdt-fos-topleft-1	2wksev_B693-lamp3-tdt-fos-topleft-2	2wksev_B693-lamp3-tdt-fos-topleft-3
0	0	0	0	0	0	0	0	0	0
1	15	22	14	17	10	14	34	14	47
2	25	22	50	50	19	33	43	29	51
3	40	33	45	71	38	50	48	50	43
4	47	53	53	50	34	47	32	65	32
5	33	58	59	50	52	64	32	98	25
6	44	51	42	47	44	67	33	100	12
7	32	53	28	25	52	55	17	87	7
8	28	42	26	23	40	33	11	60	0
9	25	24	19	17	25	35	3	73	0
10	26	34	22	14	24	23	2	62	0
11	25	20	19	10	17	39	0	39	0
12	17	27	11	2	21	15	0	22	0
13	14	12	8	4	11	12	0	19	0
14	14	19	8	6	9	19	0	10	0
15	11	10	6	0	12	13	0	2	0
16	10	11	8	0	9	15	0	6	0
17	4	8	4	0	6	7	0	1	0
18	5	4	3	0	6	6	0	0	0
19	1	7	2	0	5	3	0	1	0
20	5	1	3	0	2	2	0	0	0
21	2	1	0	0	4	4	0	0	0
22	0	0	0	0	0	5	0	0	0
23	0	0	0	0	0	4	0	0	0
24	0	1	0	0	0	1	0	0	0
neighbors above 5	263	325	209	148	287	358	66	482	19

### Sheet: 2wkSeV-mut
Neighbors	Values-250305_2wkSeVAP1mut_AL51-gfp-lamp3-nkx-bottomleft-1	Values-250305_2wkSeVAP1mut_AL51-gfp-lamp3-nkx-bottomleft-2	Values-250305_2wkSeVAP1mut_AL51-gfp-lamp3-nkx-bottomleft-3	2wksev_AP1mutAL128-gfp-cldn4-bottomright-1	Values-20250305_2wkSeVAP1mut_AL128-gfp-lamp3-nkx-right-1	Values-20250305_2wkSeVAP1mut_AL128-gfp-lamp3-nkx-right-2	Values-20250305_2wkSeVAP1mut_AL128-gfp-lamp3-nkx-bottomleft-1	Values-20250305_2wkSeVAP1mut_AL128-gfp-lamp3-nkx-bottomleft-2	Values-20250305_2wkSeVAP1mut_AL128-gfp-lamp3-nkx-bottomleft-3
0	0	0	0	0	0	0	0	0	0
1	20	12	16	5	9	11	11	7	30
2	25	51	24	6	27	26	25	14	50
3	37	63	48	23	20	43	50	19	48
4	43	60	70	26	20	65	62	42	53
5	42	70	75	36	27	60	71	79	64
6	41	49	80	47	30	74	66	98	79
7	25	59	67	57	42	64	71	104	51
8	47	51	78	68	32	51	62	82	61
9	43	55	74	68	34	51	75	88	42
10	49	36	76	85	30	39	72	84	31
11	54	27	57	69	25	32	68	71	34
12	34	25	59	54	14	37	60	63	19
13	22	23	50	60	15	28	47	55	15
14	36	18	36	59	10	25	33	29	7
15	36	14	25	33	13	24	28	29	4
16	28	10	33	34	19	32	13	13	4
17	41	11	11	31	8	14	11	11	0
18	30	10	17	22	8	22	7	3	0
19	28	6	14	21	4	8	2	1	0
20	22	7	13	21	9	6	0	1	0
21	18	2	7	17	4	1	0	0	0
22	9	3	9	10	4	1	0	0	0
23	5	2	5	11	6	0	0	0	0
24	7	4	5	10	3	0	0	0	0
25	6	3	6	7	1	0	0	0	0
26	1	3	2	2	1	0	0	0	0
27	2	2	1	2	0	0	0	0	0
28	1	2	0	0	0	0	0	0	0
29	1	1	0	0	0	0	0	0	0
above 5 neighbors	586	423	725	788	312	509	615	732	347
