## Supplemental Table 5 for "AP-1 mediated chromatin changes govern alveolar type 2 cell transition in lung injury-repair"

### Sheet: %HOPX+ AT2 cells
%HOPX+ AT2 cells within in situ and de novo regions
mouse	replicate	wt insitu	wt denovo	mut in situ	mutdenovo
1	1	10.4348	2.16216	1.87793	9.63687
1	2	12.3288	0.555556	1.7341	6.81363
1	3	18.4211	3.01003	0.928793	10.5263
2	1	10.1695	1.85759	2.3622	21.2418
2	2	16.129	1.96078	0.442478	24.2947
2	3	18.4971	9.93789	0.947867	10.8499
3	1	15.493	4.94382	0.884956	6.79406
3	2	28.8889	4.4	1.16279	7.33753
3	3	27.5	5.61798	2.14286	9.97831

### Sheet: wt SeV in situ
wt SeV in situ
mouse	replicate	AT2 cells (GFP+)	HOPX+ AT2 cells	%HOPX+ AT2 cells
1	1	115	12	10.4348
1	2	146	18	12.3288
1	3	152	28	18.4211
2	1	118	12	10.1695
2	2	124	20	16.129
2	3	173	32	18.4971
3	1	71	11	15.493
3	2	45	13	28.8889
3	3	40	11	27.5
		984	157
		2314	88
		3298	245
			7.42874

### Sheet: wt SeV de novo
wt SeV de novo
mouse	replicate	AT2 cells (GFP+)	HOPX+ AT2 cells	%HOPX+ AT2 cells
1	1	185	4	2.16216
1	2	180	1	0.555556
1	3	299	9	3.01003
2	1	323	6	1.85759
2	2	204	4	1.96078
2	3	161	16	9.93789
3	1	445	22	4.94382
3	2	250	11	4.4
3	3	267	15	5.61798
		2314	88

### Sheet: mut SeV in situ
mut SeV in situ
mouse	replicate	AT2 cells (GFP+)	HOPX+ AT2 cells	%HOPX+ AT2 cells
1	1	213	4	1.87793
1	2	173	3	1.7341
1	3	323	3	0.928793
2	1	127	3	2.3622
2	2	226	1	0.442478
2	3	211	2	0.947867
3	1	226	2	0.884956
3	2	516	6	1.16279
3	3	140	3	2.14286
		2155	27
		5092	631
		7247	658
			9.07962

### Sheet: mut SeV de novo
mut SeV de novo
mouse	replicate	AT2 cells (GFP+)	HOPX+ AT2 cells	%HOPX+ AT2 cells
1	1	716	69	9.63687
1	2	499	34	6.81363
1	3	665	70	10.5263
2	1	612	130	21.2418
2	2	638	155	24.2947
2	3	553	60	10.8499
3	1	471	32	6.79406
3	2	477	35	7.33753
3	3	461	46	9.97831
		5092	631
